# Single cell proteomics by mass spectrometry reveals deep epigenetic insight into the actions of an orphan histone deacetylase inhibitor

**DOI:** 10.1101/2024.01.05.574437

**Authors:** Benjamin C. Orsburn

## Abstract

Epigenetic programming has been shown to play a role in nearly every human system and disease where anyone has thought to look. However, the levels of heterogeneity at which epigenetic or epiproteomic modifications occur at single cell resolution across a population remains elusive. While recent advances in sequencing technology have allowed between 1 and 3 histone post-translational modifications to be analyzed in each single cell, over twenty separate chemical PTMs are known to exist, allowing thousands of possible combinations. Single cell proteomics by mass spectrometry (SCP) is an emerging technology in which hundreds or thousands of proteins can be directly quantified in typical human cells. As the proteins detected and quantified by SCP are heavily biased toward proteins of highest abundance, chromatin proteins are an attractive target for analysis. To this end, I applied SCP to the analysis of cancer cells treated with mocetinostat, a class specific histone deacetylase inhibitor. I find that 16 PTMs can be confidently identified and localized with high site specificity in single cells. In addition, the high abundance of histone proteins allows higher throughput methods to be utilized for SCP than previously described. While quantitative accuracy suffers when analyzing more than 700 cells per day, 9 histone proteins can be measured in single cells analyzed at even 3,500 cells per day, a throughput 10-fold greater than any previous report. In addition, the unbiased global approach utilized herein identifies a previously uncharacterized response to this drug through the S100-A8/S100-A9 protein complex partners. This response is observed in nearly every cell of the over 1,000 analyzed in this study, regardless of the relative throughput of the method utilized. While limitations exist in the methods described herein, current technologies can easily improve upon the results presented here to allow comprehensive analysis of histone PTMs to be performed in any mass spectrometry lab. All raw and processed data described in this study has been made publicly available through the ProteomeXchange/MASSIVE repository system as MSV000093434

**Abstract graphic:** 
