## Supplemental Table 1 for "Single cell proteomics by mass spectrometry reveals deep epigenetic insight into the actions of an orphan histone deacetylase inhibitor"

### Sheet: PeptideGroups
Annotated Sequence	Modifications	Qvality PEP	Qvality q-value	# Protein Groups	# Proteins	# PSMs	Master Protein Accessions	Positions in Master Proteins	Modifications in Master Proteins	Master Protein Descriptions	# Missed Cleavages	Theo. MH+ [Da]	0.1nM/control	1nM/control	10 nM/control	30 nM/control	100 nM/control	300 nM/control	1,000 nM/control	3,000 nM/control	10,000 nM/control	30,000 nM/ Control	Control	0.1 nM	1 nM	10 nM	30 nM	100 nM	300 nM	1000 nM	3000 nM	10000 nM	30,000 nM	Quan Info	Percolator q-Value (by Search Engine): Sequest HT	Percolator PEP (by Search Engine): Sequest HT	XCorr (by Search Engine): Sequest HT
[-].MPEPVKSAPVPK.[K]	1xTMT6plex [K12]; 1xTMT6plex [N-Term]; 1xMet-loss [N-Term]; 1xAcetyl [K6(100)]	1.94485e-05	5.24407e-06	1	1	1	Q99879	Q99879 [1-12]	Q99879 1xMet-loss [N-Term]; 1xAcetyl [K6(100)]	Histone H2B type 1-M OS=Homo sapiens OX=9606 GN=H2BC14 PE=1 SV=3	1	1649	0.897	0.983	1.044	1.189	1.294	1.732	3.331	6.438	9.502	11.024	28.6	25.7	28.1	29.9	34	37	49.6	95.3	184.3	272	315.5		1.13e-05	1.629e-05	2.66
[R].KSAPATGGVKKPHR.[Y]	1xTMT6plex [K11]; 1xTMT6plex [N-Term]; 1xDimethyl [K10(100)]; 1xAcetyl [K1(100)]	4.96047e-07	5.24407e-06	3	4	6	Q5TEC6; P68431; Q71DI3	Q5TEC6 [28-41]; P68431 [28-41]; Q71DI3 [28-41]	Q5TEC6 1xDimethyl [K37(100)]; 1xAcetyl [K28(100)]; P68431 1xDimethyl [K37(100)]; 1xAcetyl [K28(100)]; Q71DI3 1xDimethyl [K37(100)]; 1xAcetyl [K28(100)]	Histone HIST2H3PS2 OS=Homo sapiens OX=9606 GN=H3-2 PE=1 SV=1 Histone H3.1 OS=Homo sapiens OX=9606 GN=H3C1 PE=1 SV=2 Histone H3.2 OS=Homo sapiens OX=9606 GN=H3C15 PE=1 SV=3	2	1962.2	0.897	1.04	1.015	1.104	1.21	1.927	3.075	5.551	8.15	10.268	31.2	28	32.5	31.7	34.5	37.8	60.2	96	173.3	254.4	320.6	Shared	1.13e-05	4.093e-07	2.03
[R].KLEFSPQTLCCYGKQLCTIPR.[D]	3xCarbamidomethyl [C10; C11; C17]; 1xTMT6plex [K1]; 1xTMT6plex [N-Term]; 1xAcetyl [K14(100)]	1.52477e-07	5.24407e-06	1	1	1	Q09472	Q09472 [1167-1187]	Q09472 1xAcetyl [K1180(100)]	Histone acetyltransferase p300 OS=Homo sapiens OX=9606 GN=EP300 PE=1 SV=2	2	3099.62	1.102	1.375	0.997	0.987	0.918	1.067	1.083	1.099	0.927	1.154	93.9	103.6	129.2	93.7	92.7	86.2	100.2	101.7	103.2	87.1	108.4		1.13e-05	1.247e-07	5.23
[-].MADKEAAFDDAVEER.[V]	1xTMT6plex [N-Term]; 1xMet-loss [N-Term]; 1xAcetyl [K4(100)]	9.91773e-06	5.24407e-06	1	1	2	Q09028	Q09028 [1-15]	Q09028 1xMet-loss [N-Term]; 1xAcetyl [K4(100)]	Histone-binding protein RBBP4 OS=Homo sapiens OX=9606 GN=RBBP4 PE=1 SV=3	1	1836.88	1.088	0.994	1.086	0.931	0.931	0.882	0.997	1.071	0.935	0.893	101.8	110.7	101.2	110.5	94.7	94.7	89.8	101.5	109	95.1	90.9		1.13e-05	8.291e-06	3.48
[-].MSETAPLAPTIPAPAEK.[T]	1xTMT6plex [K17]; 1xTMT6plex [N-Term]; 1xMet-loss+Acetyl [N-Term]	3.50617e-08	5.24407e-06	1	1	1	P16402	P16402 [1-17]	P16402 1xMet-loss+Acetyl [N-Term]	Histone H1.3 OS=Homo sapiens OX=9606 GN=H1-3 PE=1 SV=2	0	2093.19	1.128	0.856	0.817	0.912	0.752	0.72	0.516	0.78	0.744	0.654	123.9	139.8	106	101.2	113	93.2	89.2	63.9	96.6	92.1	81.1		1.13e-05	2.835e-08	3.45
[-].MSETAPAETATPAPVEK.[S]	1xTMT6plex [K17]; 1xTMT6plex [N-Term]; 1xMet-loss+Acetyl [N-Term]	2.40955e-09	5.24407e-06	1	1	3	P16401	P16401 [1-17]	P16401 1xMet-loss+Acetyl [N-Term]	Histone H1.5 OS=Homo sapiens OX=9606 GN=H1-5 PE=1 SV=3	0	2099.13	1.073	0.947	0.852	0.885	0.727	0.735	0.54	0.707	0.759	0.617	124.4	133.5	117.8	106	110.1	90.4	91.5	67.1	88	94.5	76.8		1.13e-05	1.917e-09	3.34
[-].MPEPAKSAPAPK.[K]	1xTMT6plex [K12]; 1xTMT6plex [N-Term]; 1xMet-loss [N-Term]; 1xAcetyl [K6(100)]	3.28224e-05	5.24407e-06	1	5	1	Q16778	Q16778 [1-12]	Q16778 1xMet-loss [N-Term]; 1xAcetyl [K6(100)]	Histone H2B type 2-E OS=Homo sapiens OX=9606 GN=H2BC21 PE=1 SV=3	1	1592.94	0.759	0.857	0.858	0.845	1.022	1.975	3.613	8.309	12.825	16.718	22.5	17.1	19.3	19.3	19.1	23.1	44.5	81.5	187.4	289.2	377		1.13e-05	2.781e-05	2.41
[R].DNIQGITKPAIR.[R]	1xTMT6plex [N-Term]; 1xAcetyl [K8(100)]	2.45686e-05	5.24407e-06	1	1	2	P62805	P62805 [25-36]	P62805 1xAcetyl [K32(100)]	Histone H4 OS=Homo sapiens OX=9606 GN=H4C1 PE=1 SV=2	0	1596.93	0.899	1.216	0.964	0.832	0.608	0.984	1.056	0.975	0.871	0.854	107.2	96.4	130.4	103.3	89.3	65.1	105.5	113.2	104.5	93.4	91.6		1.13e-05	2.073e-05	3.36
[-].MPEPTKSAPAPK.[K]	1xTMT6plex [K12]; 1xTMT6plex [N-Term]; 1xMet-loss [N-Term]; 1xAcetyl [K6(100)]	4.55071e-05	5.24407e-06	1	1	1	P58876	P58876 [1-12]	P58876 1xMet-loss [N-Term]; 1xAcetyl [K6(100)]	Histone H2B type 1-D OS=Homo sapiens OX=9606 GN=H2BC5 PE=1 SV=2	1	1622.95	0.914	0.999	1.089	1.011	1.213	2.04	3.747	8.921	13.214	17.331	21.4	19.5	21.3	23.3	21.6	25.9	43.6	80.1	190.6	282.4	370.3		1.13e-05	3.859e-05	3.05
[-].MSETAPAAPAAAPPAEK.[A]	1xTMT6plex [K17]; 1xTMT6plex [N-Term]; 1xMet-loss+Acetyl [N-Term]	2.07675e-07	5.24407e-06	1	1	1	P16403	P16403 [1-17]	P16403 1xMet-loss+Acetyl [N-Term]	Histone H1.2 OS=Homo sapiens OX=9606 GN=H1-2 PE=1 SV=2	0	1979.08																						Excluded by Method	1.13e-05	1.697e-07	3.48
[-].MSETAPAAPAAPAPAEK.[T]	1xTMT6plex [K17]; 1xTMT6plex [N-Term]; 1xMet-loss+Acetyl [N-Term]	1.70607e-07	5.24407e-06	1	1	2	P10412	P10412 [1-17]	P10412 1xMet-loss+Acetyl [N-Term]	Histone H1.4 OS=Homo sapiens OX=9606 GN=H1-4 PE=1 SV=2	0	1979.08	1.184	0.972	0.883	0.921	0.789	0.762	0.58	0.751	0.853	0.714	116.9	138.5	113.6	103.3	107.6	92.3	89	67.9	87.8	99.7	83.5		1.13e-05	1.397e-07	4.15
[-].MPDPAKSAPAPK.[K]	1xTMT6plex [K12]; 1xTMT6plex [N-Term]; 1xMet-loss [N-Term]; 1xAcetyl [K6(100)]	0.000129031	1.70594e-05	1	3	1	Q5QNW6	Q5QNW6 [1-12]	Q5QNW6 1xMet-loss [N-Term]; 1xAcetyl [K6(100)]	Histone H2B type 2-F OS=Homo sapiens OX=9606 GN=H2BC18 PE=1 SV=3	1	1578.93	0.995	0.986	0.956	1.142	1.202	1.986	4.354	9.039	13.258	16.717	21.3	21.2	21	20.4	24.3	25.6	42.3	92.8	192.6	282.4	356.1		2.031e-05	0.0001103	2.05
[R].GKGGKGLGKGGAK.[R]	1xTMT6plex [K13]; 1xTMT6plex [N-Term]; 3xAcetyl [K2(100); K5(100); K9(100)]	0.000151043	1.70594e-05	1	1	2	P62805	P62805 [5-17]	P62805 3xAcetyl [K6(100); K9(100); K13(100)]	Histone H4 OS=Homo sapiens OX=9606 GN=H4C1 PE=1 SV=2	3	1699.03	0.525	0.991	0.575	1.044	0.615	1.183	0.766	1.856	1.081	1.568	98.2	51.5	97.2	56.5	102.5	60.4	116.1	75.2	182.2	106.1	154		2.031e-05	0.0001291	2.73
[K].TVTAMDVVYALK.[R]	1xTMT6plex [N-Term]; 1xAcetyl [K12(100)]	0.000401223	3.86173e-05	1	1	1	P62805	P62805 [81-92]	P62805 1xAcetyl [K92(100)]	Histone H4 OS=Homo sapiens OX=9606 GN=H4C1 PE=1 SV=2	0	1581.88	0.836	1.136	0.959	0.904	0.751	1.031	1.064	1.031	0.928	1.061	102.8	85.9	116.8	98.6	92.9	77.2	106	109.4	106	95.4	109.1		3.747e-05	0.0003446	2.71
[R].KSAPSTGGVK.[K]	1xTMT6plex [K10]; 1xTMT6plex [N-Term]; 1xAcetyl [K1(100)]	0.000639104	6.09383e-05	1	1	1	P84243	P84243 [28-37]	P84243 1xAcetyl [K28(100)]	Histone H3.3 OS=Homo sapiens OX=9606 GN=H3-3A PE=1 SV=2	1	1431.86	1.094	1.118	1.057	1.13	1.18	1.315	1.837	2.349	3.059	3.419	59.3	64.8	66.3	62.7	67	69.9	77.9	108.9	139.2	181.3	202.7		5.574e-05	0.00055	2.39
[R].DAVTYTEHAK.[R]	1xTMT6plex [N-Term]; 1xAcetyl [K10(100)]	0.000681063	6.09383e-05	1	1	1	P62805	P62805 [69-78]	P62805 1xAcetyl [K78(100)]	Histone H4 OS=Homo sapiens OX=9606 GN=H4C1 PE=1 SV=2	0	1405.72	1.061	1.037	1.276	1.138	1.057	1.236	1.18	1.021	0.667	0.83	95.6	101.4	99.2	122	108.8	101.1	118.2	112.8	97.7	63.8	79.4		5.574e-05	0.000583	2.48
[K].GGKGLGKGGAK.[R]	1xTMT6plex [K11]; 1xTMT6plex [N-Term]; 2xAcetyl [K3(100); K7(100)]	0.00124655	7.96002e-05	1	1	1	P62805	P62805 [7-17]	P62805 2xAcetyl [K9(100); K13(100)]	Histone H4 OS=Homo sapiens OX=9606 GN=H4C1 PE=1 SV=2	2	1471.9	0.871	0.998	0.993	1.038	1.016	1.178	1.069	1.046	0.85	0.879	100.6	87.6	100.3	99.8	104.4	102.2	118.5	107.5	105.2	85.5	88.4		8.83e-05	0.001067	2.36
[R].KSAPATGGVK.[K]	1xTMT6plex [K10]; 1xTMT6plex [N-Term]; 1xAcetyl [K1(100)]	0.00118123	7.96002e-05	3	4	1	Q5TEC6; P68431; Q71DI3	Q5TEC6 [28-37]; P68431 [28-37]; Q71DI3 [28-37]	Q5TEC6 1xAcetyl [K28(100)]; P68431 1xAcetyl [K28(100)]; Q71DI3 1xAcetyl [K28(100)]	Histone HIST2H3PS2 OS=Homo sapiens OX=9606 GN=H3-2 PE=1 SV=1 Histone H3.1 OS=Homo sapiens OX=9606 GN=H3C1 PE=1 SV=2 Histone H3.2 OS=Homo sapiens OX=9606 GN=H3C15 PE=1 SV=3	1	1415.86	0.982	0.955	1.011	1.084	1.07	1.244	1.821	2.146	2.79	2.949	64.5	63.4	61.6	65.2	69.9	69.1	80.2	117.5	138.4	180	190.2	Shared	8.009e-05	0.001012	2.53
[-].MPEPSKSAPAPK.[K]	1xTMT6plex [K12]; 1xTMT6plex [N-Term]; 1xMet-loss [N-Term]; 1xAcetyl [K6(100)]	0.00142565	0.000152828	1	2	2	P33778	P33778 [1-12]	P33778 1xMet-loss [N-Term]; 1xAcetyl [K6(100)]	Histone H2B type 1-B OS=Homo sapiens OX=9606 GN=H2BC3 PE=1 SV=2	1	1608.94	1.585	1.386	1.758	1.73	2.457	2.516	6.533	10.505	20.268	22.545	15.2	24.1	21.1	26.8	26.3	37.4	38.3	99.4	159.9	308.4	343.1		0.0001401	0.001228	2.47
[K].GGKGLGKGGAKR.[H]	1xTMT6plex [N-Term]; 3xAcetyl [K3(100); K7(100); K11(100)]	0.00297972	0.000310732	1	1	1	P62805	P62805 [7-18]	P62805 3xAcetyl [K9(100); K13(100); K17(100)]	Histone H4 OS=Homo sapiens OX=9606 GN=H4C1 PE=1 SV=2	3	1440.85	1.012	0.805	0.9	1.169	1.948	3.11	6.797	9.429	11.166	12.147	22.2	22.5	17.9	20	26	43.3	69.1	151.1	209.6	248.2	270		0.0002684	0.00256	2.99
[R].KQLATKAAR.[K]	1xTMT6plex [K1]; 1xTMT6plex [N-Term]; 1xAcetyl [K6(100)]	0.00448155	0.000415985	4	5	2	P84243; Q5TEC6; P68431; Q71DI3	P84243 [19-27]; Q5TEC6 [19-27]; P68431 [19-27]; Q71DI3 [19-27]	P84243 1xAcetyl [K24(100)]; Q5TEC6 1xAcetyl [K24(100)]; P68431 1xAcetyl [K24(100)]; Q71DI3 1xAcetyl [K24(100)]	Histone H3.3 OS=Homo sapiens OX=9606 GN=H3-3A PE=1 SV=2 Histone HIST2H3PS2 OS=Homo sapiens OX=9606 GN=H3-2 PE=1 SV=1 Histone H3.1 OS=Homo sapiens OX=9606 GN=H3C1 PE=1 SV=2 Histone H3.2 OS=Homo sapiens OX=9606 GN=H3C15 PE=1 SV=3	2	1486.95	0.98	0.841	0.995	0.984	1.149	1.299	1.763	2.183	2.94	2.65	65.5	64.2	55.1	65.2	64.5	75.3	85.2	115.5	143.1	192.7	173.7	Shared	0.0003618	0.00385	2.41
[R].KSAPSTGGVKKPHR.[Y]	1xTMT6plex [K11]; 1xTMT6plex [N-Term]; 1xDimethyl [K10(100)]; 1xAcetyl [K1(100)]	0.00485547	0.00044174	1	1	2	P84243	P84243 [28-41]	P84243 1xDimethyl [K37(100)]; 1xAcetyl [K28(100)]	Histone H3.3 OS=Homo sapiens OX=9606 GN=H3-3A PE=1 SV=2	2	1978.2	0.933	0.955	1.103	1.409	1.364	2.377	4.246	6.591	9.047	10.707	27.7	25.8	26.4	30.5	39	37.8	65.8	117.6	182.5	250.5	296.4		0.0003976	0.004192	3.27
[R].KSTGGKAPR.[K]	1xTMT6plex [K1]; 1xTMT6plex [N-Term]; 1xAcetyl [K6(100)]	0.00596316	0.00048466	4	6	1	P84243; Q5TEC6; P68431; Q71DI3	P84243 [10-18]; Q5TEC6 [10-18]; P68431 [10-18]; Q71DI3 [10-18]	P84243 1xAcetyl [K15(100)]; Q5TEC6 1xAcetyl [K15(100)]; P68431 1xAcetyl [K15(100)]; Q71DI3 1xAcetyl [K15(100)]	Histone H3.3 OS=Homo sapiens OX=9606 GN=H3-3A PE=1 SV=2 Histone HIST2H3PS2 OS=Homo sapiens OX=9606 GN=H3-2 PE=1 SV=1 Histone H3.1 OS=Homo sapiens OX=9606 GN=H3C1 PE=1 SV=2 Histone H3.2 OS=Homo sapiens OX=9606 GN=H3C15 PE=1 SV=3	2	1401.86	1.019	1.092	0.997	0.982	0.936	1.152	1.245	1.334	1.317	1.338	88.6	90.3	96.8	88.4	87.1	82.9	102.1	110.3	118.2	116.7	118.6	Shared	0.0004321	0.005138	1.31
[R].KSTGGKAPR.[K]	1xTMT6plex [N-Term]; 1xMethyl [K1(100)]; 1xAcetyl [K6(100)]	0.00601684	0.000502979	4	6	1	P84243; Q5TEC6; P68431; Q71DI3	P84243 [10-18]; Q5TEC6 [10-18]; P68431 [10-18]; Q71DI3 [10-18]	P84243 1xMethyl [K10(100)]; 1xAcetyl [K15(100)]; Q5TEC6 1xMethyl [K10(100)]; 1xAcetyl [K15(100)]; P68431 1xMethyl [K10(100)]; 1xAcetyl [K15(100)]; Q71DI3 1xMethyl [K10(100)]; 1xAcetyl [K15(100)]	Histone H3.3 OS=Homo sapiens OX=9606 GN=H3-3A PE=1 SV=2 Histone HIST2H3PS2 OS=Homo sapiens OX=9606 GN=H3-2 PE=1 SV=1 Histone H3.1 OS=Homo sapiens OX=9606 GN=H3C1 PE=1 SV=2 Histone H3.2 OS=Homo sapiens OX=9606 GN=H3C15 PE=1 SV=3	2	1186.71																						Shared	0.000447	0.005207	3.07
[K].HAVSEGTK.[A]	1xTMT6plex [N-Term]; 1xAcetyl [K8(100)]	0.00774235	0.000569054	6	16	1	Q16778; Q5QNW6; Q99879; P33778; P58876; Q8N257	Q16778 [110-117]; Q5QNW6 [110-117]; Q99879 [110-117]; P33778 [110-117]; P58876 [110-117]; Q8N257 [110-117]	Q16778 1xAcetyl [K117(100)]; Q5QNW6 1xAcetyl [K117(100)]; Q99879 1xAcetyl [K117(100)]; P33778 1xAcetyl [K117(100)]; P58876 1xAcetyl [K117(100)]; Q8N257 1xAcetyl [K117(100)]	Histone H2B type 2-E OS=Homo sapiens OX=9606 GN=H2BC21 PE=1 SV=3 Histone H2B type 2-F OS=Homo sapiens OX=9606 GN=H2BC18 PE=1 SV=3 Histone H2B type 1-M OS=Homo sapiens OX=9606 GN=H2BC14 PE=1 SV=3 Histone H2B type 1-B OS=Homo sapiens OX=9606 GN=H2BC3 PE=1 SV=2 Histone H2B type 1-D OS=Homo sapiens OX=9606 GN=H2BC5 PE=1 SV=2 Histone H2B type 3-B OS=Homo sapiens OX=9606 GN=H2BU1 PE=1 SV=3	0	1099.59	1.14	1.424	1.152	1.19	0.971	1.304	1.706	1.388	1.324	1.37	78.8	89.8	112.1	90.7	93.7	76.5	102.7	134.3	109.3	104.3	107.8	Shared	0.0005002	0.006725	2.94
[K].SAPAPKKGSKK.[A]	1xTMT6plex [K11]; 1xTMT6plex [N-Term]; 3xAcetyl [K6(100); K7(100); K10(100)]	0.0128049	0.000932188	5	13	1	Q16778; Q5QNW6; P33778; P58876; Q8N257	Q16778 [7-17]; Q5QNW6 [7-17]; P33778 [7-17]; P58876 [7-17]; Q8N257 [7-17]	Q16778 3xAcetyl [K12(100); K13(100); K16(100)]; Q5QNW6 3xAcetyl [K12(100); K13(100); K16(100)]; P33778 3xAcetyl [K12(100); K13(100); K16(100)]; P58876 3xAcetyl [K12(100); K13(100); K16(100)]; Q8N257 3xAcetyl [K12(100); K13(100); K16(100)]	Histone H2B type 2-E OS=Homo sapiens OX=9606 GN=H2BC21 PE=1 SV=3 Histone H2B type 2-F OS=Homo sapiens OX=9606 GN=H2BC18 PE=1 SV=3 Histone H2B type 1-B OS=Homo sapiens OX=9606 GN=H2BC3 PE=1 SV=2 Histone H2B type 1-D OS=Homo sapiens OX=9606 GN=H2BC5 PE=1 SV=2 Histone H2B type 3-B OS=Homo sapiens OX=9606 GN=H2BU1 PE=1 SV=3	3	1683.02	1.003	1.152	1.145	1.118	1.861	3.148	6.94	21.798	45.42	62.844	7.5	7.5	8.6	8.5	8.3	13.9	23.5	51.8	162.6	338.9	468.9	Shared	0.0007979	0.01114	2.68
[R].KSTGGKAPR.[K]	1xTMT6plex [N-Term]; 1xDimethyl [K1(100)]; 1xAcetyl [K6(100)]	0.0130436	0.000940413	4	6	2	P84243; Q5TEC6; P68431; Q71DI3	P84243 [10-18]; Q5TEC6 [10-18]; P68431 [10-18]; Q71DI3 [10-18]	P84243 1xDimethyl [K10(100)]; 1xAcetyl [K15(100)]; Q5TEC6 1xDimethyl [K10(100)]; 1xAcetyl [K15(100)]; P68431 1xDimethyl [K10(100)]; 1xAcetyl [K15(100)]; Q71DI3 1xDimethyl [K10(100)]; 1xAcetyl [K15(100)]	Histone H3.3 OS=Homo sapiens OX=9606 GN=H3-3A PE=1 SV=2 Histone HIST2H3PS2 OS=Homo sapiens OX=9606 GN=H3-2 PE=1 SV=1 Histone H3.1 OS=Homo sapiens OX=9606 GN=H3C1 PE=1 SV=2 Histone H3.2 OS=Homo sapiens OX=9606 GN=H3C15 PE=1 SV=3	2	1200.73	0.971	0.968	1.031	1.034	0.962	1.172	1.427	1.438	1.737	1.847	81	78.6	78.4	83.5	83.7	77.9	94.9	115.5	116.4	140.6	149.6	Shared	0.0008106	0.01144	3.13
[K].AGKDSGKAK.[AT]	1xTMT6plex [K9]; 1xTMT6plex [N-Term]; 2xAcetyl [K3(100); K7(100)]	0.0211796	0.00152256	1	2	2	Q71UI9	Q71UI9 [6-14]	Q71UI9 2xAcetyl [K8(100); K12(100)]	Histone H2A.V OS=Homo sapiens OX=9606 GN=H2AZ2 PE=1 SV=3	2	1403.83	0.778	1.089	0.853	1.362	1.211	1.78	2.576	5.6	5.058	6.258	39.9	31	43.5	34	54.3	48.3	71	102.8	223.5	201.8	249.7		0.001335	0.01881	2.69
[K].STGGKAPRK.[Q]	1xTMT6plex [K9]; 1xTMT6plex [N-Term]; 1xAcetyl [K5(100)]	0.0281114	0.00188264	4	6	1	P84243; Q5TEC6; P68431; Q71DI3	P84243 [11-19]; Q5TEC6 [11-19]; P68431 [11-19]; Q71DI3 [11-19]	P84243 1xAcetyl [K15(100)]; Q5TEC6 1xAcetyl [K15(100)]; P68431 1xAcetyl [K15(100)]; Q71DI3 1xAcetyl [K15(100)]	Histone H3.3 OS=Homo sapiens OX=9606 GN=H3-3A PE=1 SV=2 Histone HIST2H3PS2 OS=Homo sapiens OX=9606 GN=H3-2 PE=1 SV=1 Histone H3.1 OS=Homo sapiens OX=9606 GN=H3C1 PE=1 SV=2 Histone H3.2 OS=Homo sapiens OX=9606 GN=H3C15 PE=1 SV=3	2	1401.86																						Excluded by Method	0.001643	0.02504	1.23
[K].STGGKAPR.[K]	1xTMT6plex [N-Term]; 1xAcetyl [K5(100)]	0.0297554	0.00197784	4	6	3	P84243; Q5TEC6; P68431; Q71DI3	P84243 [11-18]; Q5TEC6 [11-18]; P68431 [11-18]; Q71DI3 [11-18]	P84243 1xAcetyl [K15(100)]; Q5TEC6 1xAcetyl [K15(100)]; P68431 1xAcetyl [K15(100)]; Q71DI3 1xAcetyl [K15(100)]	Histone H3.3 OS=Homo sapiens OX=9606 GN=H3-3A PE=1 SV=2 Histone HIST2H3PS2 OS=Homo sapiens OX=9606 GN=H3-2 PE=1 SV=1 Histone H3.1 OS=Homo sapiens OX=9606 GN=H3C1 PE=1 SV=2 Histone H3.2 OS=Homo sapiens OX=9606 GN=H3C15 PE=1 SV=3	1	1044.6																						Excluded by Method	0.001722	0.02643	2.04
[K].AAGAGAAKR.[K]	1xTMT6plex [N-Term]; 1xAcetyl [K8(100)]	0.0391676	0.00217709	1	1	1	P16401	P16401 [28-36]	P16401 1xAcetyl [K35(100)]	Histone H1.5 OS=Homo sapiens OX=9606 GN=H1-5 PE=1 SV=3	1	1043.62																						Excluded by Method	0.00193	0.03503	2.44
[K].GLGKGGAKR.[H]	1xTMT6plex [K8]; 1xTMT6plex [N-Term]; 1xAcetyl [K4(100)]	0.0495158	0.00249308	1	1	1	P62805	P62805 [10-18]	P62805 1xAcetyl [K13(100)]	Histone H4 OS=Homo sapiens OX=9606 GN=H4C1 PE=1 SV=2	2	1343.85	1.691	1.45	1.394	1.353	1.22	1.438	1.641	2.025	1.638	1.018	69.3	117.2	100.5	96.7	93.8	84.6	99.7	113.7	140.4	113.6	70.5		0.002213	0.04501	1.79
[R].GKGGKGLGK.[G]	1xTMT6plex [K9]; 1xTMT6plex [N-Term]; 2xAcetyl [K2(100); K5(100)]	0.0537959	0.00264662	1	1	2	P62805	P62805 [5-13]	P62805 2xAcetyl [K6(100); K9(100)]	Histone H4 OS=Homo sapiens OX=9606 GN=H4C1 PE=1 SV=2	2	1343.84	1.048	0.946	1.11	1.458	1.656	2.438	4.008	5.153	5.516	5.79	36.5	38.3	34.5	40.5	53.3	60.5	89	146.4	188.2	201.4	211.4		0.002345	0.04898	2.05
[K].GLGKGGAKR.[H]	1xTMT6plex [N-Term]; 2xAcetyl [K4(100); K8(100)]	0.0568152	0.00277133	1	1	2	P62805	P62805 [10-18]	P62805 2xAcetyl [K13(100); K17(100)]	Histone H4 OS=Homo sapiens OX=9606 GN=H4C1 PE=1 SV=2	2	1156.7	0.892	1.016	0.868	1.25	1.382	2.429	3.223	4.952	4.629	5.164	41	36.6	41.7	35.6	51.3	56.7	99.7	132.3	203.2	190	211.9		0.00244	0.05155	2.2
[K].KPAAAAGAKK.[A]	2xTMT6plex [K1; K9]; 1xTMT6plex [N-Term]; 1xAcetyl [K10(99.6)]	0.064367	0.00316078	1	1	1	P10412	P10412 [160-169]	P10412 1xAcetyl [K169(99.6)]	Histone H1.4 OS=Homo sapiens OX=9606 GN=H1-4 PE=1 SV=2	1	1642.06	1.184	1.081	1.135	1.16	1.307	1.065	1.275	1.577	1.83	1.563	77.6	91.9	83.9	88.1	90	101.4	82.6	99	122.4	142	121.3		0.00277	0.05886	1.27
[K].KAINKAQK.[K]	1xTMT6plex [K8]; 1xTMT6plex [N-Term]; 2xAcetyl [K1(100); K5(100)]	0.0725929	0.00366154	1	1	1	Q99879	Q99879 [17-24]	Q99879 2xAcetyl [K17(100); K21(100)]	Histone H2B type 1-M OS=Homo sapiens OX=9606 GN=H2BC14 PE=1 SV=3	2	1442.91	1.208	1.116	1.395	1.325	1.37	1.591	1.768	3.402	4.869	5.404	45	54.4	50.2	62.8	59.6	61.6	71.6	79.6	153.1	219.1	243.1		0.003194	0.06655	2.48
[R].KQLATKAAR.[K]	1xTMT6plex [N-Term]; 2xAcetyl [K1(100); K6(100)]	0.0934377	0.00516665	4	5	1	P84243; Q5TEC6; P68431; Q71DI3	P84243 [19-27]; Q5TEC6 [19-27]; P68431 [19-27]; Q71DI3 [19-27]	P84243 2xAcetyl [K19(100); K24(100)]; Q5TEC6 2xAcetyl [K19(100); K24(100)]; P68431 2xAcetyl [K19(100); K24(100)]; Q71DI3 2xAcetyl [K19(100); K24(100)]	Histone H3.3 OS=Homo sapiens OX=9606 GN=H3-3A PE=1 SV=2 Histone HIST2H3PS2 OS=Homo sapiens OX=9606 GN=H3-2 PE=1 SV=1 Histone H3.1 OS=Homo sapiens OX=9606 GN=H3C1 PE=1 SV=2 Histone H3.2 OS=Homo sapiens OX=9606 GN=H3C15 PE=1 SV=3	2	1299.79	1.122	1.161	1.014	1.235	1.197	1.628	3.053	5.828	10.414	12.01	27.7	31.1	32.2	28.1	34.3	33.2	45.2	84.7	161.6	288.8	333.1	Shared	0.004531	0.08566	2.38
[K].AVTKAQKK.[D]	1xTMT6plex [K8]; 1xTMT6plex [N-Term]; 2xAcetyl [K4(100); K7(100)]	0.0975713	0.00549657	4	13	1	Q16778; Q6DN03; P58876; Q8N257	Q16778 [18-25]; Q6DN03 [18-25]; P58876 [18-25]; Q8N257 [18-25]	Q16778 2xAcetyl [K21(100); K24(100)]; Q6DN03 2xAcetyl [K21(100); K24(100)]; P58876 2xAcetyl [K21(100); K24(100)]; Q8N257 2xAcetyl [K21(100); K24(100)]	Histone H2B type 2-E OS=Homo sapiens OX=9606 GN=H2BC21 PE=1 SV=3 Putative histone H2B type 2-C OS=Homo sapiens OX=9606 GN=H2BC20P PE=5 SV=3 Histone H2B type 1-D OS=Homo sapiens OX=9606 GN=H2BC5 PE=1 SV=2 Histone H2B type 3-B OS=Homo sapiens OX=9606 GN=H2BU1 PE=1 SV=3	2	1415.9																						Excluded by Method	0.004878	0.08946	1.67
[-].MAGGKAGK.[D]	1xTMT6plex [K8]; 1xTMT6plex [N-Term]; 1xMet-loss [N-Term]; 1xAcetyl [K5(100)]	0.109478	0.00664707	1	2	1	Q71UI9	Q71UI9 [1-8]	Q71UI9 1xMet-loss [N-Term]; 1xAcetyl [K5(100)]	Histone H2A.V OS=Homo sapiens OX=9606 GN=H2AZ2 PE=1 SV=3	1	1088.68	0.932	1.213	1.075	1.174	1.435	2.096	3.43	4.081	4.113	4.742	43.5	40.5	52.8	46.8	51.1	62.4	91.2	149.2	177.5	178.9	206.2		0.005906	0.1006	2.6
[R].KGNYSER.[V]	1xTMT6plex [N-Term]; 1xAcetyl [K1(100)]	0.110184	0.0067217	1	3	1	Q7L7L0	Q7L7L0 [37-43]	Q7L7L0 1xAcetyl [K37(100)]	Histone H2A type 3 OS=Homo sapiens OX=9606 GN=H2AW PE=1 SV=3	1	1124.59	1.003	1.076	1.033	0.752	0.942	1.048	1	1.06	1.179	0.804	100.9	101.2	108.6	104.3	75.9	95.1	105.8	100.9	107	119	81.1		0.005986	0.1013	2.22
[K].AGKDSGK.[A]	1xTMT6plex [K7]; 1xTMT6plex [N-Term]; 1xAcetyl [K3(100)]	0.122917	0.00773547	1	2	1	Q71UI9	Q71UI9 [6-12]	Q71UI9 1xAcetyl [K8(100)]	Histone H2A.V OS=Homo sapiens OX=9606 GN=H2AZ2 PE=1 SV=3	1	1162.68	0.97	1.085	0.9	1.117	1.167	1.435	2.028	1.861	1.841	1.831	72.2	70	78.3	65	80.7	84.3	103.6	146.4	134.4	132.9	132.2		0.006927	0.1127	2.35
[K].TQVKNIR.[Q]	1xTMT6plex [N-Term]; 1xAcetyl [K4(100)]	0.125748	0.00794083	1	1	1	Q03164	Q03164 [401-407]	Q03164 1xAcetyl [K404(100)]	Histone-lysine N-methyltransferase 2A OS=Homo sapiens OX=9606 GN=KMT2A PE=1 SV=5	1	1129.69																						Excluded by Method	0.007072	0.1147	1.87
[K].GLGKGGAK.[CR]	1xTMT6plex [N-Term]; 1xAcetyl [K4(100)]	0.127163	0.00805855	1	2	1	P62805	P62805 [10-17]	P62805 1xAcetyl [K13(100)]	Histone H4 OS=Homo sapiens OX=9606 GN=H4C1 PE=1 SV=2	1	958.588	0.513	0.827	0.505	0.511	0.63	1.467	1.601	1.176	2.674	1.02	92.3	47.3	76.3	46.6	47.1	58.2	135.3	147.7	108.5	246.7	94.1		0.007174	0.1159	2.15
[K].GSKKAVTK.[AV]	1xTMT6plex [K8]; 1xTMT6plex [N-Term]; 2xAcetyl [K3(100); K4(100)]	0.128578	0.0081771	5	14	1	Q16778; Q6DN03; Q5QNW6; P58876; Q8N257	Q16778 [14-21]; Q6DN03 [14-21]; Q5QNW6 [14-21]; P58876 [14-21]; Q8N257 [14-21]	Q16778 2xAcetyl [K16(100); K17(100)]; Q6DN03 2xAcetyl [K16(100); K17(100)]; Q5QNW6 2xAcetyl [K16(100); K17(100)]; P58876 2xAcetyl [K16(100); K17(100)]; Q8N257 2xAcetyl [K16(100); K17(100)]	Histone H2B type 2-E OS=Homo sapiens OX=9606 GN=H2BC21 PE=1 SV=3 Putative histone H2B type 2-C OS=Homo sapiens OX=9606 GN=H2BC20P PE=5 SV=3 Histone H2B type 2-F OS=Homo sapiens OX=9606 GN=H2BC18 PE=1 SV=3 Histone H2B type 1-D OS=Homo sapiens OX=9606 GN=H2BC5 PE=1 SV=2 Histone H2B type 3-B OS=Homo sapiens OX=9606 GN=H2BU1 PE=1 SV=3	2	1360.86	0.995	1.071	1.029	0.929	1.355	1.673	2.892	6.392	9.186	13.066	27.8	27.6	29.8	28.6	25.8	37.7	46.5	80.3	177.6	255.2	363.1	Shared	0.007339	0.1174	2.36
[K].GLGKGGAK.[CR]	1xTMT6plex [K8]; 1xTMT6plex [N-Term]; 1xAcetyl [K4(100)]	0.130701	0.00833571	1	2	1	P62805	P62805 [10-17]	P62805 1xAcetyl [K13(100)]	Histone H4 OS=Homo sapiens OX=9606 GN=H4C1 PE=1 SV=2	1	1187.75	0.877	1.007	0.871	0.912	0.922	1.09	1.069	1.027	1.039	0.983	101.9	89.3	102.6	88.8	92.9	93.9	111.1	108.9	104.6	105.8	100.2		0.007464	0.1192	2.5
[R].KSTGGKAPR.[K]	1xTMT6plex [N-Term]; 1xMethyl [K/R]; 1xDimethyl [K/R]; 1xAcetyl [K]	0.142052	0.00906743	4	6	1	P84243; Q5TEC6; P68431; Q71DI3	P84243 [10-18]; Q5TEC6 [10-18]; P68431 [10-18]; Q71DI3 [10-18]		Histone H3.3 OS=Homo sapiens OX=9606 GN=H3-3A PE=1 SV=2 Histone HIST2H3PS2 OS=Homo sapiens OX=9606 GN=H3-2 PE=1 SV=1 Histone H3.1 OS=Homo sapiens OX=9606 GN=H3C1 PE=1 SV=2 Histone H3.2 OS=Homo sapiens OX=9606 GN=H3C15 PE=1 SV=3	2	1214.74																						Excluded by Method	0.008135	0.1286	2.2
[K].AINKAQK.[K]	1xTMT6plex [K7]; 1xTMT6plex [N-Term]; 1xAcetyl [K4(100)]	0.146343	0.00933589	1	1	1	Q99879	Q99879 [18-24]	Q99879 1xAcetyl [K21(100)]	Histone H2B type 1-M OS=Homo sapiens OX=9606 GN=H2BC14 PE=1 SV=3	1	1272.8	1.008	0.959	0.904	0.982	0.906	1.079	1.213	1.823	2.7	2.94	70.9	71.5	68	64.1	69.6	64.3	76.5	86	129.3	191.4	208.4		0.008439	0.1326	2.67
[K].AVTKVQK.[K]	1xTMT6plex [K7]; 1xTMT6plex [N-Term]; 1xAcetyl [K4(100)]	0.147781	0.00941425	1	1	2	Q5QNW6	Q5QNW6 [18-24]	Q5QNW6 1xAcetyl [K21(100)]	Histone H2B type 2-F OS=Homo sapiens OX=9606 GN=H2BC18 PE=1 SV=3	1	1273.82	0.89	1.106	0.974	1.119	0.887	1.097	1.267	2.113	2.268	2.935	70.3	62.5	77.7	68.4	78.6	62.3	77.1	89	148.5	159.3	206.2		0.008503	0.1336	2.4
[K].AITKAQK.[K]	1xTMT6plex [K7]; 1xTMT6plex [N-Term]; 1xAcetyl [K4(100)]	0.151396	0.00960204	1	1	1	P33778	P33778 [18-24]	P33778 1xAcetyl [K21(100)]	Histone H2B type 1-B OS=Homo sapiens OX=9606 GN=H2BC3 PE=1 SV=2	1	1259.81	1.05	1.147	1.187	1.058	1.127	1.219	1.534	2.624	3.495	3.886	56.9	59.8	65.3	67.5	60.2	64.1	69.4	87.3	149.4	198.9	221.2		0.008668	0.1367	1.93
[R].KQLATKAAR.[K]	1xTMT6plex [N-Term]; 1xAcetyl [K6(100)]	0.152123	0.00963776	4	5	1	P84243; Q5TEC6; P68431; Q71DI3	P84243 [19-27]; Q5TEC6 [19-27]; P68431 [19-27]; Q71DI3 [19-27]	P84243 1xAcetyl [K24(100)]; Q5TEC6 1xAcetyl [K24(100)]; P68431 1xAcetyl [K24(100)]; Q71DI3 1xAcetyl [K24(100)]	Histone H3.3 OS=Homo sapiens OX=9606 GN=H3-3A PE=1 SV=2 Histone HIST2H3PS2 OS=Homo sapiens OX=9606 GN=H3-2 PE=1 SV=1 Histone H3.1 OS=Homo sapiens OX=9606 GN=H3C1 PE=1 SV=2 Histone H3.2 OS=Homo sapiens OX=9606 GN=H3C15 PE=1 SV=3	2	1257.78	0.461	1.096	0.629	0.619	1.016	0.941	2.058	1.203	3.508	1.7	77.3	35.6	84.7	48.7	47.8	78.5	72.7	159.1	93	271.2	131.4	Shared	0.008698	0.137	3.1
